# The circadian clock is disrupted in pancreatic cancer

**DOI:** 10.1101/2022.11.01.514735

**Authors:** Patrick B. Schwartz, Manabu Nukaya, Mark E. Berres, Clifford D. Rubinstein, Gang Wu, John B. Hogenesch, Christopher A. Bradfield, Sean M. Ronnekleiv-Kelly

## Abstract

Disruption of the circadian clock is linked to cancer development and progression. Establishing this connection has proven beneficial for understanding cancer pathogenesis, determining prognosis, and uncovering novel therapeutic targets. However, barriers to characterizing the circadian clock in human pancreas and human pancreatic cancer – one of the deadliest malignancies – have hindered an appreciation of its role in this cancer. Here, we employed normalized coefficient of variation (nCV) and clock correlation analysis in human population-level data to determine the functioning of the circadian clock in pancreas cancer and adjacent normal tissue. We found a substantially attenuated clock in the pancreatic cancer tissue. Then we exploited our existing mouse pancreatic transcriptome data to perform an analysis of the human normal and pancreas cancer samples using a machine learning method, cyclic ordering by periodic structure (CYCLOPS). Through CYCLOPS ordering, we confirmed the nCV and clock correlation findings of an intact circadian clock in normal pancreas with robust cycling of several core clock genes. However, in pancreas cancer, there was a loss of rhythmicity of many core clock genes with an inability to effectively order the cancer samples, providing substantive evidence of a dysregulated clock. The implications of clock disruption were further assessed with a *Bmal1* knockout pancreas cancer model, which revealed that an arrhythmic clock caused accelerated cancer growth and worse survival, accompanied by chemoresistance and enrichment of key cancer-related pathways. These findings provide strong evidence for clock disruption in human pancreas cancer and demonstrate a link between circadian disruption and pancreas cancer progression.

**Author Summary:** The circadian clock is a regulator of human homeostasis. Dysfunction of the clock can lead to the development of diseases, including cancer. Although several cancers have been shown to have a dysfunctional clock which may alter prognosis or change treatment, this has been suggested but not demonstrated in pancreatic cancer. Investigation of this link is important because pancreatic cancer is highly lethal with few effective treatment options. Here we use recently pioneered bioinformatics approaches to assess clock functionality in human pancreatic cancer specimens, where we demonstrate that the clock is dysfunctional relative to normal pancreatic tissue. We then knocked out the core clock gene, *Bmal1*, in pancreatic cancer cells, which led to faster tumor growth and worse survival in mice and enhanced chemotherapeutic resistance to standard chemotherapy agents used in the treatment of pancreatic cancer. Collectively, our findings establish human pancreatic cancer as having clock dysfunction and clock dysfunction causing a more aggressive cancer.
