## Supplemental Data File 3 for "The circadian clock is disrupted in pancreatic cancer"

ensembl_gene_id	mgi_symbol	In Pancreas	Wu et al Seed	In Liver CircaDb
ENSMUSG00000059824	Dbp	Yes	Yes	Yes
ENSMUSG00000055116	Bmal1	Yes	Yes	Yes
ENSMUSG00000020889	Nr1d1	Yes	Yes	Yes
ENSMUSG00000023067	Cdkn1a	Yes	No	Yes
ENSMUSG00000021775	Nr1d2	Yes	No	Yes
ENSMUSG00000028150	Rorc	Yes	Yes	Yes
ENSMUSG00000028957	Per3	Yes	No	Yes
ENSMUSG00000033107	Rnf125	Yes	No	Yes
ENSMUSG00000023045	Soat2	Yes	No	Yes
ENSMUSG00000055866	Per2	Yes	No	Yes
ENSMUSG00000056749	Nfil3	Yes	Yes	Yes
ENSMUSG00000032010	Usp2	Yes	No	Yes
ENSMUSG00000022389	Tef	Yes	No	Yes
ENSMUSG00000037379	Spon2	Yes	Yes	Yes
ENSMUSG00000030004	Nat8	Yes	No	Yes
ENSMUSG00000034917	Tjp3	Yes	No	Yes
ENSMUSG00000030762	Aqp8	Yes	No	Yes
ENSMUSG00000031016	Wee1	Yes	No	Yes
ENSMUSG00000020182	Ddc	Yes	No	Yes
ENSMUSG00000067279	Ppp1r3c	Yes	No	Yes
ENSMUSG00000040181	Fmo1	Yes	No	Yes
ENSMUSG00000001627	Ifrd1	Yes	No	Yes
ENSMUSG00000013150	Gfod2	Yes	No	Yes
ENSMUSG00000074063	Osgin1	Yes	No	Yes
ENSMUSG00000040170	Fmo2	Yes	No	Yes
ENSMUSG00000028527	Ak4	Yes	No	Yes
ENSMUSG00000102758	Naaladl2	Yes	No	Yes
ENSMUSG00000032478	Nme6	Yes	No	Yes
ENSMUSG00000056973	Ces1d	Yes	No	Yes
ENSMUSG00000020044	Timp3	Yes	No	Yes
ENSMUSG00000059743	Fdps	Yes	No	Yes
ENSMUSG00000040127	Sdr9c7	Yes	No	Yes
ENSMUSG00000022500	Litaf	Yes	No	Yes
ENSMUSG00000029238	Clock	Yes	No	Yes
ENSMUSG00000015568	Lpl	Yes	No	Yes
ENSMUSG00000045775	Slc16a5	Yes	No	Yes
ENSMUSG00000044197	Gpr146	Yes	No	Yes
ENSMUSG00000021876	Rnase4	Yes	No	Yes
ENSMUSG00000029446	Psph	Yes	No	Yes
ENSMUSG00000020472	Zkscan17	Yes	No	Yes
ENSMUSG00000037458	Azin1	Yes	No	Yes
ENSMUSG00000014791	Elmo3	Yes	No	Yes
ENSMUSG00000025017	Pik3ap1	Yes	No	Yes
ENSMUSG00000023122	Sult1c2	Yes	No	Yes
ENSMUSG00000021843	Ktn1	Yes	No	Yes
ENSMUSG00000023963	Cyp39a1	Yes	No	Yes
ENSMUSG00000033105	Lss	Yes	No	Yes
ENSMUSG00000018417	Myo1b	Yes	No	Yes
ENSMUSG00000030795	Fus	Yes	No	Yes
ENSMUSG00000018796	Acsl1	Yes	No	Yes
ENSMUSG00000033060	Lmo7	Yes	No	Yes
ENSMUSG00000021037	Ahsa1	Yes	No	Yes
ENSMUSG00000047881	Rell1	Yes	No	Yes
ENSMUSG00000040997	Abhd4	Yes	No	Yes
ENSMUSG00000020171	Yeats4	Yes	No	Yes
ENSMUSG00000039456	Morc3	Yes	No	Yes
ENSMUSG00000026234	Ncl	Yes	No	Yes
ENSMUSG00000109511	Nup62	Yes	No	Yes
ENSMUSG00000026077	Npas2	Yes	Yes	No
ENSMUSG00000038550	Ciart	Yes	Yes	No
ENSMUSG00000028989	Angptl7	Yes	Yes	No
